# Pan-cancer landscape of homologous recombination deficiency

**DOI:** 10.1101/2020.01.13.905026

**Authors:** Luan Nguyen, John Martens, Arne Van Hoeck, Edwin Cuppen

## Abstract

Homologous recombination deficiency (HRD) results in impaired double strand break repair and is a frequent driver of tumorigenesis. Here, we developed a genome-wide mutational scar-based pan-cancer **C**lassifier of **HO**mologous **R**ecombination **D**eficiency (CHORD) that can discriminate BRCA1- and BRCA2-subtypes. Analysis of a metastatic (n=3,504) and primary (n=1,854) pan-cancer cohort revealed HRD was most frequent in ovarian and breast cancer, followed by pancreatic and prostate cancer. Biallelic inactivation of BRCA1, BRCA2, RAD51C or PALB2 was the most common genetic cause of HRD, with RAD51C and PALB2 inactivation resulting in BRCA2-type HRD. While the specific genetic cause of HRD was cancer type specific, biallelic inactivation was predominantly associated with loss-of-heterozygosity (LOH), with increased contribution of deep deletions in prostate cancer. Our results demonstrate the value of pan-cancer genomics-based HRD testing and its potential diagnostic value for patient stratification towards treatment with e.g. poly ADP-ribose polymerase inhibitors (PARPi).
