## Supplementary Table 6 for "Pan-cancer landscape of homologous recombination deficiency"

### Sheet: pathogenicity_scoring
pathogenicity_score (P-score)	snpeff_variant_type	clinvar_annotation
5	frameshift_variant	Pathogenic
4	start_lost	Likely_pathogenic
4	stop_gained
4	stop_lost
3	splice_acceptor_variant	Uncertain_significance
3	splice_donor_variant	Conflicting_interpretations_of_pathogenicity
3	missense_variant
3	coding_sequence_variant
3	disruptive_inframe_deletion
3	disruptive_inframe_insertion
2	splice_region_variant	Likely_benign
2	3_prime_UTR_truncation
2	5_prime_UTR_truncation
2	conservative_inframe_insertion
2	conservative_inframe_deletion
2	inframe_insertion
2	inframe_deletion
2	regulatory_region_ablation
2	TFBS_ablation
1	5_prime_UTR_premature_start_codon_gain_variant	Benign
1	3_prime_UTR_variant
1	5_prime_UTR_variant
1	initiator_codon_variant
1	TF_binding_site_variant
0	conserved_intergenic_variant
0	conserved_intron_variant
0	downstream_gene_variant
0	exon_variant
0	feature_elongation
0	feature_truncation
0	gene_variant
0	intergenic_region
0	intragenic_variant
0	intron_variant
0	mature_miRNA_variant
0	miRNA
0	NMD_transcript_variant
0	non_coding_transcript_exon_variant
0	non_coding_transcript_variant
0	regulatory_region_amplification
0	regulatory_region_variant
0	start_retained
0	stop_retained_variant
0	synonymous_variant
0	TFBS_amplification
0	transcript_amplification
0	transcript_variant
0	upstream_gene_variant
0	sequence_feature
0	non_coding_exon_variant
0	protein_protein_contact
0	structural_interaction_variant

### Sheet: biallelic_scoring_thresholds
Selecting CHORD training samples
		BRCA1 and BRCA2 deficient group		BRCA1/2 proficient group
allele1_event	allele2_event	allele1_min_pscore	allele2_min_pscore	allele1_max_pscore	allele2_max_pscore
Deep deletion		5	5	0	0
LOH	germline	5	5	0	3
LOH	somatic	5	5	0	3
germline	somatic	5	5	3	3
somatic	somatic	5	5	3	3
Definition of biallelic loss for identifying HRD associated genes
allele1_event	allele2_event	allele1_min_pscore	allele2_min_pscore		germline = germline SNV/indel
Deep deletion		5	5		somatic = somatic SNV/indel
LOH	germline	5	4
LOH	somatic	5	3
germline	somatic	5	5
somatic	somatic	5	5
